# Proteomic and transcriptomic analysis of *Microviridae* φXI74 infection reveals broad up-regulation of host membrane damage and heat shock responses

**DOI:** 10.1101/2020.10.26.355149

**Authors:** Bradley W Wright, Dominic Y Logel, Mehdi Mirzai, Dana Pascovici, Mark P Molloy, Paul R Jaschke

## Abstract

Measuring host-bacteriophage dynamics is an important approach to understanding bacterial survival functions and responses to infection. The model *Microviridae* bacteriophage φX174 is endemic to the human gut and has been studied for over seventy years but the host response to infection has never been investigated in detail. To address this gap in our understanding of this important interaction within our microbiome we have measured host *Escherichia coli* C proteomic and transcriptomic response to φX174 infection. We used mass spectrometry and RNA-seq to identify and quantify all 11 φX174 proteins and over 1,700 *E. coli* proteins, enabling us to comprehensively map host pathways involved in φX174 infection. Most notably, we see significant host responses centered on membrane damage and remodeling, cellular chaperone and translocon activity, and lipoprotein processing, which we speculate is due to the peptidoglycan-disruptive effects of the φX174 lysis protein E on MraY activity. We also observe the massive upregulation of small heat-shock proteins IbpA/B, along with other heat shock pathway chaperones, and speculate on how the specific characteristics of holdase protein activity may be beneficial for viral infections. Together, this study enables us to begin to understand the proteomic and transcriptomic host responses of *E. coli* to *Microviridae* infections and contributes insights to the activities of this important model phage.

**IMPORTANCE:** A major part of the healthy human gut microbiome are the *Microviridae* bacteriophage, exemplified by the model φX174 phage. Although much has been learned from studying φX174 over the last half century, until this work, the *E. coli* host response to infection has never been investigated in detail. We reveal the proteomic and transcriptomic pathways differentially regulated during the φX174 infection cycle, and uncover the details of a coordinated cellular response to membrane damage that results in increased lipoprotein processing and membrane trafficking, likely due to the phage antibiotic-like lysis protein. We also reveal that small heat shock proteins IbpA/B are massively upregulated during infection and that these holdase chaperones are highly conserved across the domains of life, indicating that reliance on them is likely widespread across viruses.
