## Supplementary material for "Proteomic and transcriptomic analysis of *Microviridae* φXI74 infection reveals broad up-regulation of host membrane damage and heat shock responses": Supplementary File 3 - Sigma32 and Sigma38 analysis.xlsx

### Sheet: Sigma32 annotations
Sigma32 annotated proteins (ecocyc database, n = 177))
clpB
dnaJ			Sigma32 annotated proteins
hflC			significantly differentially (up-)regulated
hflK			during phage infection
lnt
ppiD
ybeD			Sigma32 annotated proteins
ycjF			quantified in our study
ycjX
ibpA
ibpB
ackA
clpP
clpX
creA
crr
dnaK
dsbC
fkpB
gapA
glnS
groL
groS
grpE
hfq
holC
hslO
hslR
hslU
htpG
htpX
ileS
ispH
ldhA
lon
miaA
mutL
mutM
narP
phoP
prlC
ptsH
ptsI
pyrF
raiA
rapA
rdgB
rfaD
rpmE
rpoD
thiL
topA
trmA
tyrR
valS
ybeZ
yceI
yciH
yeaD
yfbR
ynfK
yrdA
zntR
adiC
alaA
alaT
alaU
alaV
bssS
can
cas1
cas2
casD
casE
cnoX
cra
creB
creC
ftsH
fxsA
gltT
gltU
gltV
gltW
hemW
hflX
hslV
hspQ
ileT
ileU
ileV
lapA
lapB
lipB
lspA
mbiA
metA
mhpT
mlc
mngA
mngB
mpaA
nfuA
nusB
osmF
pgpA
pgpC
phoQ
pncC
pphA
recJ
ribE
rlmE
rnlA
rrfA
rrfB
rrfC
rrfD
rrfE
rrfF
rrfG
rrfH
rrlA
rrlB
rrlC
rrlD
rrlE
rrlG
rrlH
rrsA
rrsB
rrsC
rrsD
rrsE
rrsG
rrsH
rsmJ
sdaA
sdsR
slt
tadA
thrV
tpke11
waaC
waaF
waaL
xerD
yafD
yafE
yafU
ybeX
ybeY
ybfE
yccE
yceJ
ycjY
ydeO
ydhQ
yehR
yehW
yehX
yehY
yfjV
yggW
yhdN
yiaA
yibA
yjaZ
yjhB
yjhC
yjhG
yjhH
yjhI
yjiT
ymjC
ymjD
yrfG

### Sheet: Sigma38 annotations
Sigma38 annotated proteins (ecocyc database, n = 341))
fadL
rpoH			Sigma38 annotated proteins
rseA			significantly differentially regulated
frdC			during phage infection
ompF
ygiB
tolC			Sigma38 annotated proteins
pqiB			quantified in our study
ybjP
sucC
sucD
mglB
osmE
pstA
artQ
mdtB
pykA
speG
ynfB
gapA
nhaR
pgi
dps
glgP
glgA
glgC
pgk
epd
acs
speC
fumC
gyrB
rsd
proX
proW
proV
dkgA
gpmA
pstS
topA
folK
rseB
rpoE
frdD
frdB
ravA
acnA
pdhR
proP
osmC
osmY
crr
znuA
cpxA
cpxR
cbpA
murR
luxS
pykF
sucA
sucB
ppx
ppk
dmsD
mglA
mtn
btuF
rraA
aceF
aceE
metK
eno
appA
oxyR
speB
ompN
ftsQ
ftsA
ftsZ
bolA
recF
dnaN
tpiA
phoU
pstB
evgS
evgA
gor
murQ
pfkA
pfkB
xthA
dhaL
dhaK
gadB
gabD
wrbA
fbaB
artM
artI
artP
baeR
csrA
galK
galT
galE
ansP
cfa
glk
elaB
adhE
gltB
gltD
mutS
sgrT
setA
sgrS
aidB
mnmG
rsmG
nhaA
yabI
mdtF
mdtE
yhjG
fbaA
rhaS
rhaR
yciE
yciF
yciG
yciZ
actP
yjcH
gadA
ldcC
htrE
yadV
dgcC
idlP
iraD
yibQ
envC
gpmM
mlrA
pphA
sdsR
sohB
csgC
csgB
csgA
btsT
pcnB
patA
narU
gadW
gadX
yeiL
hyaA
hyaB
hyaC
hyaD
hyaE
hyaF
rseD
rseC
pdeC
frdA
rssA
yffP
yffO
viaA
yiaG
hmp
yhiM
ymiC
lpd
ygiC
sra
pqiC
pqiA
asr
yihG
astE
astB
astD
astA
astC
ilvY
cbpM
ybaT
glsA
gadF
gadE
ihfA
ymgC
ariR
ymgA
ycgZ
hchA
dkgB
patD
ydcV
ydcU
ydcT
ydcS
alkA
poxB
dhaR
csiE
ryjA
aldB
glgS
bsmA
alkB
ada
yddG
csgG
csgF
csgE
csgD
fau
ssrS
tam
lsrG
lsrF
lsrB
lsrD
lsrC
lsrA
phr
ybgA
ynfH
ynfG
ynfF
ynfE
uspB
mglC
yadS
otsB
cyaR
lhgD
glaH
yqiI
yqiH
yqiG
insD5
insC5
insCD5
ytfK
hdfR
yehW
yehX
yehY
osmF
appX
appC
appB
ymjE
puuP
puuA
kbp
pabA
fic
yhfG
treF
arrS
gadY
ydbD
ydbK
sdsN
blr
ecnB
yggE
xapB
xapA
pstC
hdeD
ihfB
hofM
hofN
hofO
hofP
murP
dhaM
gadC
treA
gabP
gabT
mpl
yafP
yafO
yafN
dinB
puuE
puuB
puuC
puuR
puuD
yccJ
yhiD
hdeB
hdeA
appY
msyB
baeS
mdtD
mdtC
mdtA
micF
katE
otsA
galM
sodC
pdeR
ydhT
ydhU
ydhX
ydhW
ydhV
ydhY
insI1
insN
blc
gltF
araH
araG
araF
osmB
rssB
ddpF
ddpD
ddpC
ddpB
ddpA
ddpX
yciT
talA
ybiI
tktB
